# Deterministic and stochastic processes generating alternative states of microbiomes

**DOI:** 10.1101/2023.04.03.535343

**Authors:** Ibuki Hayashi, Hiroaki Fujita, Hirokazu Toju

**Affiliations:** Center for Ecological Research, Kyoto University, Otsu, Shiga 520-2133, Japan

**Keywords:** biodiversity, community assembly, microbiome dynamics, ecological drift, alternative stable states, multiple stability, transient dynamics, dysbiosis

## Abstract

The structure of microbial communities is often classified into discrete or semi-discrete compositions of taxa as represented by “enterotypes” of human gut microbiomes. Elucidating mechanisms that generate such “alternative states” of microbiome compositions has been one of the major challenges in ecology and microbiology. In a time-series analysis of experimental microbiomes, we here show that both deterministic and stochastic ecological processes drive divergence of alternative microbiome states. We introduced species-rich soil-derived microbiomes into eight types of culture media with 48 replicates, monitoring shifts in community compositions at six time points (8 media × 48 replicates × 6 time points = 2,304 community samples). We then confirmed that microbial community structure diverged into a few discrete states in each of the eight medium conditions as predicted in the presence of both deterministic and stochastic community processes. In other words, microbiome structure was differentiated into a small number of reproducible compositions under the same environment. This fact indicates not only the presence of selective forces leading to specific equilibria of community-scale resource use but also the influence of demographic drift (fluctuations) across basins of such equilibria. A reference-genome analysis further suggested that the observed alternative states differed in ecosystem-level functions. These findings will help us examine how microbiome structure and functions can be controlled by changing the “stability landscapes” of ecological community compositions.
