## Supplementary Tables for "Deterministic and stochastic processes generating alternative states of microbiomes"

### Sheet: Table S1
Table S1 | Culture media used in the experiment
Based on M9 medium with minimal inorganic additives, we prepared eight experimental treatments by adding the specific additives described in the table.
Solution	Ingredient
M9 medium	3 g/L KH2PO4, 0.5 g/L NaCl, 6.7 g/L Na2HPO4, 1 g/L NH4Cl
Inorganic additive	2 mM MgSO4, 0.1 mM CaCl2
Medium1 (G)	M9 medium, Inorganic additive, 0.07 CarbonM glucose
Medium2 (GL)	M9 medium, Inorganic additive, 0.035 CarbonM leucine, 0.035 CarbonM glucose
Medium3 (GC)	M9 medium, Inorganic additive, 0.035 CarbonM citrate, 0.035 CarbonM glucose
Medium4 (GLC)	M9 medium, Inorganic additive, 0.023 CarbonM glucose, 0.023 CarbonM leucine, 0.023 CarbonM citrate
Medium5 (HG)	M9 medium, Inorganic additive, 0.7 CarbonM glucose
Medium6 (HGL)	M9 medium, Inorganic additive, 0.35 CarbonM glucose, 0.035CarbonM leucine
Medium7 (HGC)	M9 medium, Inorganic additive, 0.35 CarbonM glucose, 0.035CarbonM citrate
Medium8 (HGLC)	M9 medium, Inorganic additive, 0.23 CarbonM glucose, 0.023CarbonM citrate, 0.023CarbonM leucine

### Sheet: Table S2
Table S2 | Student’s t-test of a-diversity
Each line indicates the result of Student’s t-test of each taxonomic level a-diversity of the prokaryote communities. For each test, the level of community compositional data, target time point (Day), used alpha-diversity metric (Shannon's H' or taxonomic richness), the model examined, t-statistic, and P value are shown.
Level of community compositional data	Day	Alpha-diversity index	Model	t	P	FDR (q)
Family	Day2	Shannon's H'	Concentration of glucose	1.164	0.245361	0.301125
Family	Day2	Shannon's H'	With or without leucine	5.009	1.02e-06	2.52e-06
Family	Day2	Shannon's H'	With or without citrate	3.391	0.000786933	0.00141648
Family	Day2	Richeness	Concentration of glucose	0.005681	0.995471	0.996928
Family	Day2	Richeness	With or without leucine	-6.131	2.65e-09	8.67e-09
Family	Day2	Richeness	With or without citrate	0.6333	0.527006	0.605497
Family	Day4	Shannon's H'	Concentration of glucose	-3.208	0.00147295	0.00256578
Family	Day4	Shannon's H'	With or without leucine	-0.003853	0.996928	0.996928
Family	Day4	Shannon's H'	With or without citrate	0.3979	0.690978	0.750421
Family	Day4	Richeness	Concentration of glucose	-4.494	9.85e-06	2.17e-05
Family	Day4	Richeness	With or without leucine	-1.583	0.114492	0.160586
Family	Day4	Richeness	With or without citrate	1.826	0.0688503	0.103276
Family	Day6	Shannon's H'	Concentration of glucose	-9.442	2.46e-18	1.11e-17
Family	Day6	Shannon's H'	With or without leucine	0.9896	0.323154	0.387785
Family	Day6	Shannon's H'	With or without citrate	-4.141	4.68e-05	9.19e-05
Family	Day6	Richeness	Concentration of glucose	-11.39	2.29e-25	1.3e-24
Family	Day6	Richeness	With or without leucine	0.1832	0.854771	0.887478
Family	Day6	Richeness	With or without citrate	-1.638	0.102521	0.145688
Family	Day8	Shannon's H'	Concentration of glucose	-10.43	5.96e-20	3.03e-19
Family	Day8	Shannon's H'	With or without leucine	1.469	0.143025	0.196701
Family	Day8	Shannon's H'	With or without citrate	-1.993	0.0471411	0.0717076
Family	Day8	Richeness	Concentration of glucose	-10.38	3.97e-21	2.14e-20
Family	Day8	Richeness	With or without leucine	1.429	0.154099	0.205465
Family	Day8	Richeness	With or without citrate	-0.8365	0.403529	0.478913
Family	Day10	Shannon's H'	Concentration of glucose	-8.947	3.58e-16	1.43e-15
Family	Day10	Shannon's H'	With or without leucine	0.2181	0.827462	0.876136
Family	Day10	Shannon's H'	With or without citrate	0.1739	0.862088	0.887478
Family	Day10	Richeness	Concentration of glucose	-12.27	5.98e-26	3.59e-25
Family	Day10	Richeness	With or without leucine	-0.4616	0.6447	0.725287
Family	Day10	Richeness	With or without citrate	1.275	0.203177	0.256939
Family	Day12	Shannon's H'	Concentration of glucose	-5.648	3.72e-08	1.15e-07
Family	Day12	Shannon's H'	With or without leucine	-0.656	0.512357	0.594995
Family	Day12	Shannon's H'	With or without citrate	0.423	0.672562	0.748832
Family	Day12	Richeness	Concentration of glucose	-8.814	1.41e-16	5.88e-16
Family	Day12	Richeness	With or without leucine	-2.828	0.00498632	0.00828497
Family	Day12	Richeness	With or without citrate	1.465	0.143883	0.196701
Genus	Day2	Shannon's H'	Concentration of glucose	1.742	0.0825703	0.122159
Genus	Day2	Shannon's H'	With or without leucine	1.317	0.188872	0.24797
Genus	Day2	Shannon's H'	With or without citrate	4.234	3.03e-05	6.17e-05
Genus	Day2	Richeness	Concentration of glucose	1.312	0.190569	0.24797
Genus	Day2	Richeness	With or without leucine	-4.092	5.46e-05	0.000105273
Genus	Day2	Richeness	With or without citrate	-0.5311	0.595752	0.677276
Genus	Day4	Shannon's H'	Concentration of glucose	-9.186	6.56e-18	2.84e-17
Genus	Day4	Shannon's H'	With or without leucine	-3.023	0.00274046	0.00462452
Genus	Day4	Shannon's H'	With or without citrate	5.816	1.53e-08	4.86e-08
Genus	Day4	Richeness	Concentration of glucose	-9.901	6.16e-20	3.03e-19
Genus	Day4	Richeness	With or without leucine	-4.894	1.79e-06	4.31e-06
Genus	Day4	Richeness	With or without citrate	1.434	0.152679	0.205465
Genus	Day6	Shannon's H'	Concentration of glucose	-21.01	4.48e-61	9.68e-60
Genus	Day6	Shannon's H'	With or without leucine	-5.42	1.27e-07	3.52e-07
Genus	Day6	Shannon's H'	With or without citrate	4.33	2.01e-05	4.18e-05
Genus	Day6	Richeness	Concentration of glucose	-15.05	9.52e-39	7.35e-38
Genus	Day6	Richeness	With or without leucine	-3.499	0.000541253	0.000990768
Genus	Day6	Richeness	With or without citrate	-0.3927	0.694834	0.750421
Genus	Day8	Shannon's H'	Concentration of glucose	-18.57	3.12e-52	3.37e-51
Genus	Day8	Shannon's H'	With or without leucine	-7.187	5.11e-12	1.9e-11
Genus	Day8	Shannon's H'	With or without citrate	5.006	9.29e-07	2.33e-06
Genus	Day8	Richeness	Concentration of glucose	-17.56	8.88e-48	8.72e-47
Genus	Day8	Richeness	With or without leucine	-2.235	0.0262201	0.0404539
Genus	Day8	Richeness	With or without citrate	0.2262	0.821185	0.876136
Genus	Day10	Shannon's H'	Concentration of glucose	-23	3.12e-69	1.68e-67
Genus	Day10	Shannon's H'	With or without leucine	-4.481	1.05e-05	2.27e-05
Genus	Day10	Shannon's H'	With or without citrate	4.466	1.11e-05	2.36e-05
Genus	Day10	Richeness	Concentration of glucose	-22.86	1.43e-66	5.14e-65
Genus	Day10	Richeness	With or without leucine	-1.689	0.0922332	0.133027
Genus	Day10	Richeness	With or without citrate	2.24	0.0257843	0.0403581
Genus	Day12	Shannon's H'	Concentration of glucose	-19.05	5.69e-54	7.68e-53
Genus	Day12	Shannon's H'	With or without leucine	-2.642	0.00869314	0.0140128
Genus	Day12	Shannon's H'	With or without citrate	3.617	0.000347729	0.000647495
Genus	Day12	Richeness	Concentration of glucose	-15.41	6.05e-39	5.03e-38
Genus	Day12	Richeness	With or without leucine	-2.739	0.00655162	0.0107208
Genus	Day12	Richeness	With or without citrate	1.271	0.2046	0.256939
ASV	Day2	Shannon's H'	Concentration of glucose	0.1729	0.862826	0.887478
ASV	Day2	Shannon's H'	With or without leucine	-0.07136	0.943154	0.960949
ASV	Day2	Shannon's H'	With or without citrate	4.735	3.34e-06	7.66e-06
ASV	Day2	Richeness	Concentration of glucose	-0.6982	0.485611	0.570065
ASV	Day2	Richeness	With or without leucine	-3.978	8.72e-05	0.00016523
ASV	Day2	Richeness	With or without citrate	0.409	0.682802	0.750421
ASV	Day4	Shannon's H'	Concentration of glucose	-13.06	2.02e-31	1.28e-30
ASV	Day4	Shannon's H'	With or without leucine	-4.57	7.35e-06	1.65e-05
ASV	Day4	Shannon's H'	With or without citrate	7.533	5.75e-13	2.22e-12
ASV	Day4	Richeness	Concentration of glucose	-9.527	1.38e-18	6.48e-18
ASV	Day4	Richeness	With or without leucine	-4.789	3.07e-06	7.22e-06
ASV	Day4	Richeness	With or without citrate	1.21	0.227402	0.282293
ASV	Day6	Shannon's H'	Concentration of glucose	-21.58	1.63e-61	4.41e-60
ASV	Day6	Shannon's H'	With or without leucine	-5.144	4.93e-07	1.3e-06
ASV	Day6	Shannon's H'	With or without citrate	5.452	1.02e-07	2.89e-07
ASV	Day6	Richeness	Concentration of glucose	-14.06	9.37e-35	6.75e-34
ASV	Day6	Richeness	With or without leucine	-5.2	3.66e-07	9.89e-07
ASV	Day6	Richeness	With or without citrate	1.29	0.198006	0.254579
ASV	Day8	Shannon's H'	Concentration of glucose	-18.82	9.63e-53	1.16e-51
ASV	Day8	Shannon's H'	With or without leucine	-6.578	2.03e-10	7.31e-10
ASV	Day8	Shannon's H'	With or without citrate	6.167	2.15e-09	7.35e-09
ASV	Day8	Richeness	Concentration of glucose	-17.16	9.32e-47	8.39e-46
ASV	Day8	Richeness	With or without leucine	-3.125	0.00196115	0.00336198
ASV	Day8	Richeness	With or without citrate	1.688	0.0923796	0.133027
ASV	Day10	Shannon's H'	Concentration of glucose	-23.47	5.64e-71	6.1e-69
ASV	Day10	Shannon's H'	With or without leucine	-4.154	4.21e-05	8.42e-05
ASV	Day10	Shannon's H'	With or without citrate	6.164	2.18e-09	7.35e-09
ASV	Day10	Richeness	Concentration of glucose	-20.72	3.28e-59	5.9e-58
ASV	Day10	Richeness	With or without leucine	-1.074	0.283517	0.344043
ASV	Day10	Richeness	With or without citrate	5.523	7.04e-08	2.11e-07
ASV	Day12	Shannon's H'	Concentration of glucose	-20.05	8.75e-58	1.35e-56
ASV	Day12	Shannon's H'	With or without leucine	-2.483	0.0135713	0.0215543
ASV	Day12	Shannon's H'	With or without citrate	5.457	9.91e-08	2.89e-07
ASV	Day12	Richeness	Concentration of glucose	-13.73	1.34e-33	9.07e-33
ASV	Day12	Richeness	With or without leucine	-3.354	0.000896934	0.00158801
ASV	Day12	Richeness	With or without citrate	5.099	5.93e-07	1.52e-06

### Sheet: Table S3
Table S3 | Details of the PERMANOVA results
For each PERMANOVA model of community compositions (each line), the level of community compositional data, target time point (Day), used beta-diversity metric (Bray-Curtis or Jaccard), explanatory variable [concentrations of glucose (high/low), presence/absence of leucine, presence/absence of citrate, or all (glucose, leucine, and citrate)], degree of freedom (df), coefficient of determination (R…
Level of community composition	Day	Beta-diversity metrics	Treatment	df	R2	F	P	FDR (q)
family	All	Bray-Curtis	All	7	0.3033	117	0.00019996	0.000211278
family	All	Bray-Curtis	Concentration of glucose	1	0.1839	425.3	0.00019996	0.000211278
family	All	Bray-Curtis	With or without leucine	1	0.02238	43.22	0.00019996	0.000211278
family	All	Bray-Curtis	With or without citrate	1	0.07295	148.6	0.00019996	0.000211278
family	All	Jaccard	All	7	0.3148	123.5	0.00019996	0.000211278
family	All	Jaccard	Concentration of glucose	1	0.1819	419.7	0.00019996	0.000211278
family	All	Jaccard	With or without leucine	1	0.02377	45.97	0.00019996	0.000211278
family	All	Jaccard	With or without citrate	1	0.06561	132.6	0.00019996	0.000211278
family	Day2	Bray-Curtis	All	7	0.3646	25.17	0.00019996	0.000211278
family	Day2	Bray-Curtis	Concentration of glucose	1	0.1503	55.38	0.00019996	0.000211278
family	Day2	Bray-Curtis	With or without leucine	1	0.04872	16.03	0.00019996	0.000211278
family	Day2	Bray-Curtis	With or without citrate	1	0.07036	23.69	0.00019996	0.000211278
family	Day2	Jaccard	All	7	0.3469	23.3	0.00019996	0.000211278
family	Day2	Jaccard	Concentration of glucose	1	0.1351	48.89	0.00019996	0.000211278
family	Day2	Jaccard	With or without leucine	1	0.04695	15.42	0.00019996	0.000211278
family	Day2	Jaccard	With or without citrate	1	0.06553	21.95	0.00019996	0.000211278
family	Day4	Bray-Curtis	All	7	0.3904	28.09	0.00019996	0.000211278
family	Day4	Bray-Curtis	Concentration of glucose	1	0.1556	57.7	0.00019996	0.000211278
family	Day4	Bray-Curtis	With or without leucine	1	0.02653	8.529	0.00039992	0.000420573
family	Day4	Bray-Curtis	With or without citrate	1	0.104	36.33	0.00019996	0.000211278
family	Day4	Jaccard	All	7	0.4114	30.66	0.00019996	0.000211278
family	Day4	Jaccard	Concentration of glucose	1	0.1517	55.96	0.00019996	0.000211278
family	Day4	Jaccard	With or without leucine	1	0.02572	8.263	0.00019996	0.000211278
family	Day4	Jaccard	With or without citrate	1	0.1067	37.39	0.00019996	0.000211278
family	Day6	Bray-Curtis	All	7	0.5238	48.25	0.00019996	0.000211278
family	Day6	Bray-Curtis	Concentration of glucose	1	0.3103	140.8	0.00019996	0.000211278
family	Day6	Bray-Curtis	With or without leucine	1	0.04682	15.38	0.00019996	0.000211278
family	Day6	Bray-Curtis	With or without citrate	1	0.1201	42.73	0.00019996	0.000211278
family	Day6	Jaccard	All	7	0.5445	52.43	0.00019996	0.000211278
family	Day6	Jaccard	Concentration of glucose	1	0.3045	137	0.00019996	0.000211278
family	Day6	Jaccard	With or without leucine	1	0.04289	14.03	0.00019996	0.000211278
family	Day6	Jaccard	With or without citrate	1	0.1159	41.02	0.00019996	0.000211278
family	Day8	Bray-Curtis	All	7	0.4254	32.47	0.00019996	0.000211278
family	Day8	Bray-Curtis	Concentration of glucose	1	0.239	98.3	0.00019996	0.000211278
family	Day8	Bray-Curtis	With or without leucine	1	0.07728	26.22	0.00019996	0.000211278
family	Day8	Bray-Curtis	With or without citrate	1	0.08848	30.38	0.00019996	0.000211278
family	Day8	Jaccard	All	7	0.4905	42.22	0.00019996	0.000211278
family	Day8	Jaccard	Concentration of glucose	1	0.2625	111.4	0.00019996	0.000211278
family	Day8	Jaccard	With or without leucine	1	0.08308	28.36	0.00019996	0.000211278
family	Day8	Jaccard	With or without citrate	1	0.08837	30.34	0.00019996	0.000211278
family	Day10	Bray-Curtis	All	7	0.4924	42.55	0.00019996	0.000211278
family	Day10	Bray-Curtis	Concentration of glucose	1	0.3485	167.4	0.00019996	0.000211278
family	Day10	Bray-Curtis	With or without leucine	1	0.02225	7.122	0.00139972	0.00145831
family	Day10	Bray-Curtis	With or without citrate	1	0.09339	32.24	0.00019996	0.000211278
family	Day10	Jaccard	All	7	0.541	51.69	0.00019996	0.000211278
family	Day10	Jaccard	Concentration of glucose	1	0.3634	178.6	0.00019996	0.000211278
family	Day10	Jaccard	With or without leucine	1	0.02958	9.542	0.00019996	0.000211278
family	Day10	Jaccard	With or without citrate	1	0.0806	27.44	0.00019996	0.000211278
family	Day12	Bray-Curtis	All	7	0.4026	29.55	0.00019996	0.000211278
family	Day12	Bray-Curtis	Concentration of glucose	1	0.284	124.1	0.00019996	0.000211278
family	Day12	Bray-Curtis	With or without leucine	1	0.005737	1.806	0.15037	0.15037
family	Day12	Bray-Curtis	With or without citrate	1	0.06981	23.49	0.00019996	0.000211278
family	Day12	Jaccard	All	7	0.4369	34.02	0.00019996	0.000211278
family	Day12	Jaccard	Concentration of glucose	1	0.2956	131.3	0.00019996	0.000211278
family	Day12	Jaccard	With or without leucine	1	0.01257	3.984	0.0137972	0.0139215
family	Day12	Jaccard	With or without citrate	1	0.06179	20.61	0.00019996	0.000211278
genus	All	Bray-Curtis	All	7	0.3184	125.6	0.00019996	0.000211278
genus	All	Bray-Curtis	Concentration of glucose	1	0.08552	176.6	0.00019996	0.000211278
genus	All	Bray-Curtis	With or without leucine	1	0.09255	192.5	0.00019996	0.000211278
genus	All	Bray-Curtis	With or without citrate	1	0.03161	61.63	0.00019996	0.000211278
genus	All	Jaccard	All	7	0.2822	105.7	0.00019996	0.000211278
genus	All	Jaccard	Concentration of glucose	1	0.06628	134	0.00019996	0.000211278
genus	All	Jaccard	With or without leucine	1	0.0749	152.9	0.00019996	0.000211278
genus	All	Jaccard	With or without citrate	1	0.04077	80.25	0.00019996	0.000211278
genus	Day2	Bray-Curtis	All	7	0.5164	46.83	0.00019996	0.000211278
genus	Day2	Bray-Curtis	Concentration of glucose	1	0.1553	57.54	0.00019996	0.000211278
genus	Day2	Bray-Curtis	With or without leucine	1	0.2314	94.24	0.00019996	0.000211278
genus	Day2	Bray-Curtis	With or without citrate	1	0.06053	20.17	0.00019996	0.000211278
genus	Day2	Jaccard	All	7	0.4744	39.59	0.00019996	0.000211278
genus	Day2	Jaccard	Concentration of glucose	1	0.1359	49.23	0.00019996	0.000211278
genus	Day2	Jaccard	With or without leucine	1	0.1969	76.76	0.00019996	0.000211278
genus	Day2	Jaccard	With or without citrate	1	0.05834	19.39	0.00019996	0.000211278
genus	Day4	Bray-Curtis	All	7	0.6108	68.84	0.00019996	0.000211278
genus	Day4	Bray-Curtis	Concentration of glucose	1	0.05375	17.78	0.00019996	0.000211278
genus	Day4	Bray-Curtis	With or without leucine	1	0.3353	157.9	0.00019996	0.000211278
genus	Day4	Bray-Curtis	With or without citrate	1	0.05726	19.01	0.00019996	0.000211278
genus	Day4	Jaccard	All	7	0.6042	66.94	0.00019996	0.000211278
genus	Day4	Jaccard	Concentration of glucose	1	0.05007	16.5	0.00019996	0.000211278
genus	Day4	Jaccard	With or without leucine	1	0.2858	125.2	0.00019996	0.000211278
genus	Day4	Jaccard	With or without citrate	1	0.0711	23.96	0.00019996	0.000211278
genus	Day6	Bray-Curtis	All	7	0.6171	70.7	0.00019996	0.000211278
genus	Day6	Bray-Curtis	Concentration of glucose	1	0.1259	45.08	0.00019996	0.000211278
genus	Day6	Bray-Curtis	With or without leucine	1	0.1911	73.95	0.00019996	0.000211278
genus	Day6	Bray-Curtis	With or without citrate	1	0.05753	19.1	0.00019996	0.000211278
genus	Day6	Jaccard	All	7	0.5856	61.97	0.00019996	0.000211278
genus	Day6	Jaccard	Concentration of glucose	1	0.1061	37.13	0.00019996	0.000211278
genus	Day6	Jaccard	With or without leucine	1	0.1505	55.45	0.00019996	0.000211278
genus	Day6	Jaccard	With or without citrate	1	0.09226	31.81	0.00019996	0.000211278
genus	Day8	Bray-Curtis	All	7	0.5034	44.46	0.00019996	0.000211278
genus	Day8	Bray-Curtis	Concentration of glucose	1	0.1578	58.63	0.00019996	0.000211278
genus	Day8	Bray-Curtis	With or without leucine	1	0.1351	48.89	0.00019996	0.000211278
genus	Day8	Bray-Curtis	With or without citrate	1	0.03696	12.01	0.00019996	0.000211278
genus	Day8	Jaccard	All	7	0.4853	41.35	0.00019996	0.000211278
genus	Day8	Jaccard	Concentration of glucose	1	0.1321	47.66	0.00019996	0.000211278
genus	Day8	Jaccard	With or without leucine	1	0.11	38.69	0.00019996	0.000211278
genus	Day8	Jaccard	With or without citrate	1	0.06184	20.63	0.00019996	0.000211278
genus	Day10	Bray-Curtis	All	7	0.5129	46.19	0.00019996	0.000211278
genus	Day10	Bray-Curtis	Concentration of glucose	1	0.2259	91.35	0.00019996	0.000211278
genus	Day10	Bray-Curtis	With or without leucine	1	0.08551	29.27	0.00019996	0.000211278
genus	Day10	Bray-Curtis	With or without citrate	1	0.03606	11.71	0.00019996	0.000211278
genus	Day10	Jaccard	All	7	0.4825	40.89	0.00019996	0.000211278
genus	Day10	Jaccard	Concentration of glucose	1	0.1829	70.08	0.00019996	0.000211278
genus	Day10	Jaccard	With or without leucine	1	0.08183	27.9	0.00019996	0.000211278
genus	Day10	Jaccard	With or without citrate	1	0.0479	15.75	0.00019996	0.000211278
genus	Day12	Bray-Curtis	All	7	0.4138	30.96	0.00019996	0.000211278
genus	Day12	Bray-Curtis	Concentration of glucose	1	0.2153	85.9	0.00019996	0.000211278
genus	Day12	Bray-Curtis	With or without leucine	1	0.04389	14.37	0.00019996	0.000211278
genus	Day12	Bray-Curtis	With or without citrate	1	0.04539	14.88	0.00019996	0.000211278
genus	Day12	Jaccard	All	7	0.3741	26.21	0.00019996	0.000211278
genus	Day12	Jaccard	Concentration of glucose	1	0.1715	64.81	0.00019996	0.000211278
genus	Day12	Jaccard	With or without leucine	1	0.04455	14.59	0.00019996	0.000211278
genus	Day12	Jaccard	With or without citrate	1	0.04859	15.98	0.00019996	0.000211278
ASV	All	Bray-Curtis	All	7	0.2947	112.3	0.00019996	0.000211278
ASV	All	Bray-Curtis	Concentration of glucose	1	0.0792	162.4	0.00019996	0.000211278
ASV	All	Bray-Curtis	With or without leucine	1	0.07748	158.6	0.00019996	0.000211278
ASV	All	Bray-Curtis	With or without citrate	1	0.06782	137.4	0.00019996	0.000211278
ASV	All	Jaccard	All	7	0.2503	89.78	0.00019996	0.000211278
ASV	All	Jaccard	Concentration of glucose	1	0.05609	112.2	0.00019996	0.000211278
ASV	All	Jaccard	With or without leucine	1	0.05938	119.2	0.00019996	0.000211278
ASV	All	Jaccard	With or without citrate	1	0.06065	121.9	0.00019996	0.000211278
ASV	Day2	Bray-Curtis	All	7	0.5351	50.47	0.00019996	0.000211278
ASV	Day2	Bray-Curtis	Concentration of glucose	1	0.1143	40.38	0.00019996	0.000211278
ASV	Day2	Bray-Curtis	With or without leucine	1	0.3132	142.7	0.00019996	0.000211278
ASV	Day2	Bray-Curtis	With or without citrate	1	0.04763	15.65	0.00019996	0.000211278
ASV	Day2	Jaccard	All	7	0.4834	41.05	0.00019996	0.000211278
ASV	Day2	Jaccard	Concentration of glucose	1	0.1001	34.81	0.00019996	0.000211278
ASV	Day2	Jaccard	With or without leucine	1	0.258	108.8	0.00019996	0.000211278
ASV	Day2	Jaccard	With or without citrate	1	0.04658	15.29	0.00019996	0.000211278
ASV	Day4	Bray-Curtis	All	7	0.5881	62.62	0.00019996	0.000211278
ASV	Day4	Bray-Curtis	Concentration of glucose	1	0.08001	27.22	0.00019996	0.000211278
ASV	Day4	Bray-Curtis	With or without leucine	1	0.2747	118.5	0.00019996	0.000211278
ASV	Day4	Bray-Curtis	With or without citrate	1	0.07094	23.9	0.00019996	0.000211278
ASV	Day4	Jaccard	All	7	0.5878	62.53	0.00019996	0.000211278
ASV	Day4	Jaccard	Concentration of glucose	1	0.06898	23.19	0.00019996	0.000211278
ASV	Day4	Jaccard	With or without leucine	1	0.2393	98.49	0.00019996	0.000211278
ASV	Day4	Jaccard	With or without citrate	1	0.07831	26.6	0.00019996	0.000211278
ASV	Day6	Bray-Curtis	All	7	0.5815	60.95	0.00019996	0.000211278
ASV	Day6	Bray-Curtis	Concentration of glucose	1	0.1387	50.42	0.00019996	0.000211278
ASV	Day6	Bray-Curtis	With or without leucine	1	0.1642	61.49	0.00019996	0.000211278
ASV	Day6	Bray-Curtis	With or without citrate	1	0.1235	44.09	0.00019996	0.000211278
ASV	Day6	Jaccard	All	7	0.5505	53.72	0.00019996	0.000211278
ASV	Day6	Jaccard	Concentration of glucose	1	0.109	38.31	0.00019996	0.000211278
ASV	Day6	Jaccard	With or without leucine	1	0.1294	46.52	0.00019996	0.000211278
ASV	Day6	Jaccard	With or without citrate	1	0.1276	45.79	0.00019996	0.000211278
ASV	Day8	Bray-Curtis	All	7	0.5013	44.09	0.00019996	0.000211278
ASV	Day8	Bray-Curtis	Concentration of glucose	1	0.1543	57.1	0.00019996	0.000211278
ASV	Day8	Bray-Curtis	With or without leucine	1	0.1155	40.89	0.00019996	0.000211278
ASV	Day8	Bray-Curtis	With or without citrate	1	0.1169	41.44	0.00019996	0.000211278
ASV	Day8	Jaccard	All	7	0.4687	38.69	0.00019996	0.000211278
ASV	Day8	Jaccard	Concentration of glucose	1	0.1164	41.24	0.00019996	0.000211278
ASV	Day8	Jaccard	With or without leucine	1	0.08978	30.87	0.00019996	0.000211278
ASV	Day8	Jaccard	With or without citrate	1	0.1157	40.94	0.00019996	0.000211278
ASV	Day10	Bray-Curtis	All	7	0.5361	50.68	0.00019996	0.000211278
ASV	Day10	Bray-Curtis	Concentration of glucose	1	0.1888	72.84	0.00019996	0.000211278
ASV	Day10	Bray-Curtis	With or without leucine	1	0.07864	26.71	0.00019996	0.000211278
ASV	Day10	Bray-Curtis	With or without citrate	1	0.1567	58.17	0.00019996	0.000211278
ASV	Day10	Jaccard	All	7	0.4835	41.06	0.00019996	0.000211278
ASV	Day10	Jaccard	Concentration of glucose	1	0.1396	50.79	0.00019996	0.000211278
ASV	Day10	Jaccard	With or without leucine	1	0.06698	22.47	0.00019996	0.000211278
ASV	Day10	Jaccard	With or without citrate	1	0.1328	47.94	0.00019996	0.000211278
ASV	Day12	Bray-Curtis	All	7	0.4676	38.52	0.00019996	0.000211278
ASV	Day12	Bray-Curtis	Concentration of glucose	1	0.2023	79.38	0.00019996	0.000211278
ASV	Day12	Bray-Curtis	With or without leucine	1	0.04723	15.52	0.00019996	0.000211278
ASV	Day12	Bray-Curtis	With or without citrate	1	0.1442	52.75	0.00019996	0.000211278
ASV	Day12	Jaccard	All	7	0.4143	31.03	0.00019996	0.000211278
ASV	Day12	Jaccard	Concentration of glucose	1	0.1467	53.82	0.00019996	0.000211278
ASV	Day12	Jaccard	With or without leucine	1	0.04397	14.4	0.00019996	0.000211278
ASV	Day12	Jaccard	With or without citrate	1	0.1212	43.18	0.00019996	0.000211278
PICRUSTs2	All	Bray-Curtis	All	7	0.4729	166.6	0.00019996	0.000211278
PICRUSTs2	All	Bray-Curtis	Concentration of glucose	1	0.1578	244.7	0.00019996	0.000211278
PICRUSTs2	All	Bray-Curtis	With or without leucine	1	0.0241	32.25	0.00019996	0.000211278
PICRUSTs2	All	Bray-Curtis	With or without citrate	1	0.2109	349.1	0.00019996	0.000211278
PICRUSTs2	All	Jaccard	All	7	0.4278	138.9	0.00019996	0.000211278
PICRUSTs2	All	Jaccard	Concentration of glucose	1	0.1293	194	0.00019996	0.000211278
PICRUSTs2	All	Jaccard	With or without leucine	1	0.02713	36.42	0.00019996	0.000211278
PICRUSTs2	All	Jaccard	With or without citrate	1	0.1867	299.9	0.00019996	0.000211278
PICRUSTs2	Day2	Bray-Curtis	All	7	0.6626	58.91	0.00019996	0.000211278
PICRUSTs2	Day2	Bray-Curtis	Concentration of glucose	1	0.09657	23.09	0.00019996	0.000211278
PICRUSTs2	Day2	Bray-Curtis	With or without leucine	1	0.4162	154	0.00019996	0.000211278
PICRUSTs2	Day2	Bray-Curtis	With or without citrate	1	0.08011	18.81	0.00019996	0.000211278
PICRUSTs2	Day2	Jaccard	All	7	0.628	50.65	0.00019996	0.000211278
PICRUSTs2	Day2	Jaccard	Concentration of glucose	1	0.08835	20.93	0.00019996	0.000211278
PICRUSTs2	Day2	Jaccard	With or without leucine	1	0.3775	131	0.00019996	0.000211278
PICRUSTs2	Day2	Jaccard	With or without citrate	1	0.07306	17.02	0.00019996	0.000211278
PICRUSTs2	Day4	Bray-Curtis	All	7	0.8272	143.6	0.00019996	0.000211278
PICRUSTs2	Day4	Bray-Curtis	Concentration of glucose	1	0.02595	5.755	0.0111978	0.0113498
PICRUSTs2	Day4	Bray-Curtis	With or without leucine	1	0.4003	144.2	0.00019996	0.000211278
PICRUSTs2	Day4	Bray-Curtis	With or without citrate	1	0.1812	47.79	0.00019996	0.000211278
PICRUSTs2	Day4	Jaccard	All	7	0.8037	122.8	0.00019996	0.000211278
PICRUSTs2	Day4	Jaccard	Concentration of glucose	1	0.0266	5.902	0.00519896	0.00529349
PICRUSTs2	Day4	Jaccard	With or without leucine	1	0.3472	114.9	0.00019996	0.000211278
PICRUSTs2	Day4	Jaccard	With or without citrate	1	0.1833	48.49	0.00019996	0.000211278
PICRUSTs2	Day6	Bray-Curtis	All	7	0.771	101	0.00019996	0.000211278
PICRUSTs2	Day6	Bray-Curtis	Concentration of glucose	1	0.1561	39.95	0.00019996	0.000211278
PICRUSTs2	Day6	Bray-Curtis	With or without leucine	1	0.05666	12.97	0.00019996	0.000211278
PICRUSTs2	Day6	Bray-Curtis	With or without citrate	1	0.292	89.08	0.00019996	0.000211278
PICRUSTs2	Day6	Jaccard	All	7	0.7255	79.27	0.00019996	0.000211278
PICRUSTs2	Day6	Jaccard	Concentration of glucose	1	0.14	35.17	0.00019996	0.000211278
PICRUSTs2	Day6	Jaccard	With or without leucine	1	0.05244	11.96	0.00019996	0.000211278
PICRUSTs2	Day6	Jaccard	With or without citrate	1	0.2507	72.27	0.00019996	0.000211278
PICRUSTs2	Day8	Bray-Curtis	All	7	0.7363	83.75	0.00019996	0.000211278
PICRUSTs2	Day8	Bray-Curtis	Concentration of glucose	1	0.2609	76.24	0.00019996	0.000211278
PICRUSTs2	Day8	Bray-Curtis	With or without leucine	1	0.02211	4.884	0.0185963	0.0186797
PICRUSTs2	Day8	Bray-Curtis	With or without citrate	1	0.3293	106	0.00019996	0.000211278
PICRUSTs2	Day8	Jaccard	All	7	0.6882	66.2	0.00019996	0.000211278
PICRUSTs2	Day8	Jaccard	Concentration of glucose	1	0.2216	61.5	0.00019996	0.000211278
PICRUSTs2	Day8	Jaccard	With or without leucine	1	0.03138	6.998	0.00219956	0.00227051
PICRUSTs2	Day8	Jaccard	With or without citrate	1	0.2974	91.44	0.00019996	0.000211278
PICRUSTs2	Day10	Bray-Curtis	All	7	0.73	81.12	0.00019996	0.000211278
PICRUSTs2	Day10	Bray-Curtis	Concentration of glucose	1	0.3103	97.16	0.00019996	0.000211278
PICRUSTs2	Day10	Bray-Curtis	With or without leucine	1	0.03526	7.894	0.00439912	0.00449956
PICRUSTs2	Day10	Bray-Curtis	With or without citrate	1	0.3094	96.76	0.00019996	0.000211278
PICRUSTs2	Day10	Jaccard	All	7	0.6721	61.51	0.00019996	0.000211278
PICRUSTs2	Day10	Jaccard	Concentration of glucose	1	0.2607	76.16	0.00019996	0.000211278
PICRUSTs2	Day10	Jaccard	With or without leucine	1	0.03786	8.499	0.00139972	0.00145831
PICRUSTs2	Day10	Jaccard	With or without citrate	1	0.2794	83.74	0.00019996	0.000211278
PICRUSTs2	Day12	Bray-Curtis	All	7	0.6828	64.58	0.00019996	0.000211278
PICRUSTs2	Day12	Bray-Curtis	Concentration of glucose	1	0.3321	107.4	0.00019996	0.000211278
PICRUSTs2	Day12	Bray-Curtis	With or without leucine	1	0.03431	7.673	0.00379924	0.00390381
PICRUSTs2	Day12	Bray-Curtis	With or without citrate	1	0.2532	73.22	0.00019996	0.000211278
PICRUSTs2	Day12	Jaccard	All	7	0.6249	49.99	0.00019996	0.000211278
PICRUSTs2	Day12	Jaccard	Concentration of glucose	1	0.2797	83.87	0.00019996	0.000211278
PICRUSTs2	Day12	Jaccard	With or without leucine	1	0.03442	7.699	0.00219956	0.00227051
PICRUSTs2	Day12	Jaccard	With or without citrate	1	0.2345	66.19	0.00019996	0.000211278

### Sheet: Table S4
Table S4 | Details of the PERMDISP results
For each PERMDISP model of community compositions (each line), the level of community compositional data, target time point (Day), used beta-diversity metric (Bray-Curtis or Jaccard), explanatory variable [concentrations of glucose (high/low), presence/absence of leucine, presence/absence of citrate, or all (glucose, leucine, and citrate)], degree of freedom (df), F-statistic, P value, and q valu…
Level of community composition	Day	Beta-diversity metrics	Treatment	df	F	P	FDR (q)
Family	All	Bray-Curtis	All	7	31.83	2e-05	5.53e-05
Family	All	Bray-Curtis	Concentration of glucose	1	89.35	2e-05	5.53e-05
Family	All	Bray-Curtis	With or without leucine	1	0.1118	0.736425	0.774457
Family	All	Bray-Curtis	With or without citrate	1	24.4	2e-05	5.53e-05
Family	All	Jaccard	All	7	39.33	2e-05	5.53e-05
Family	All	Jaccard	Concentration of glucose	1	108.6	2e-05	5.53e-05
Family	All	Jaccard	With or without leucine	1	0.001641	0.968121	0.968121
Family	All	Jaccard	With or without citrate	1	33.11	2e-05	5.53e-05
Family	Day2	Bray-Curtis	All	7	11.51	2e-05	5.53e-05
Family	Day2	Bray-Curtis	Concentration of glucose	1	5.445	0.0205596	0.0354258
Family	Day2	Bray-Curtis	With or without leucine	1	6.095	0.0140797	0.0250306
Family	Day2	Bray-Curtis	With or without citrate	1	0.3914	0.535409	0.593721
Family	Day2	Jaccard	All	7	11.98	2e-05	5.53e-05
Family	Day2	Jaccard	Concentration of glucose	1	5.186	0.0235395	0.0399459
Family	Day2	Jaccard	With or without leucine	1	4.784	0.0296194	0.0487849
Family	Day2	Jaccard	With or without citrate	1	0.1283	0.723266	0.767713
Family	Day4	Bray-Curtis	All	7	10.91	2e-05	5.53e-05
Family	Day4	Bray-Curtis	Concentration of glucose	1	33.22	2e-05	5.53e-05
Family	Day4	Bray-Curtis	With or without leucine	1	2.284	0.132457	0.178738
Family	Day4	Bray-Curtis	With or without citrate	1	29.67	2e-05	5.53e-05
Family	Day4	Jaccard	All	7	14.54	2e-05	5.53e-05
Family	Day4	Jaccard	Concentration of glucose	1	39.32	2e-05	5.53e-05
Family	Day4	Jaccard	With or without leucine	1	2.153	0.143357	0.192287
Family	Day4	Jaccard	With or without citrate	1	39.38	2e-05	5.53e-05
Family	Day6	Bray-Curtis	All	7	3.082	0.00341993	0.00690148
Family	Day6	Bray-Curtis	Concentration of glucose	1	7.561	0.00551989	0.0106591
Family	Day6	Bray-Curtis	With or without leucine	1	0.02672	0.873223	0.894693
Family	Day6	Bray-Curtis	With or without citrate	1	15.62	0.0001	0.00025454
Family	Day6	Jaccard	All	7	3.929	0.000419992	0.00101159
Family	Day6	Jaccard	Concentration of glucose	1	9.188	0.00235995	0.00494046
Family	Day6	Jaccard	With or without leucine	1	0.1262	0.726585	0.767713
Family	Day6	Jaccard	With or without citrate	1	21.67	2e-05	5.53e-05
Family	Day8	Bray-Curtis	All	7	2.622	0.0113198	0.0204486
Family	Day8	Bray-Curtis	Concentration of glucose	1	10.58	0.00097998	0.00221733
Family	Day8	Bray-Curtis	With or without leucine	1	0.02545	0.874723	0.894693
Family	Day8	Bray-Curtis	With or without citrate	1	3.639	0.0574988	0.0894427
Family	Day8	Jaccard	All	7	3.266	0.00201996	0.00430925
Family	Day8	Jaccard	Concentration of glucose	1	11.59	0.000839983	0.00191996
Family	Day8	Jaccard	With or without leucine	1	0.04617	0.829923	0.860661
Family	Day8	Jaccard	With or without citrate	1	5.358	0.0214796	0.0367284
Family	Day10	Bray-Curtis	All	7	6.962	2e-05	5.53e-05
Family	Day10	Bray-Curtis	Concentration of glucose	1	13.3	0.0001	0.00025454
Family	Day10	Bray-Curtis	With or without leucine	1	4.995	0.0248195	0.0414893
Family	Day10	Bray-Curtis	With or without citrate	1	3.135	0.0756785	0.113772
Family	Day10	Jaccard	All	7	8.687	2e-05	5.53e-05
Family	Day10	Jaccard	Concentration of glucose	1	16.98	4e-05	0.00010795
Family	Day10	Jaccard	With or without leucine	1	4.215	0.0419192	0.0680427
Family	Day10	Jaccard	With or without citrate	1	3.827	0.051279	0.0814645
Family	Day12	Bray-Curtis	All	7	3.766	0.000719986	0.00166265
Family	Day12	Bray-Curtis	Concentration of glucose	1	0.7273	0.401132	0.472913
Family	Day12	Bray-Curtis	With or without leucine	1	7.142	0.00673987	0.0126868
Family	Day12	Bray-Curtis	With or without citrate	1	0.5114	0.47971	0.54824
Family	Day12	Jaccard	All	7	4.445	6e-05	0.000156276
Family	Day12	Jaccard	Concentration of glucose	1	0.4479	0.50799	0.574696
Family	Day12	Jaccard	With or without leucine	1	7.321	0.00669987	0.0126868
Family	Day12	Jaccard	With or without citrate	1	0.513	0.47565	0.546388
Genus	All	Bray-Curtis	All	7	44.52	2e-05	5.53e-05
Genus	All	Bray-Curtis	Concentration of glucose	1	2.643	0.104558	0.146801
Genus	All	Bray-Curtis	With or without leucine	1	317.5	2e-05	5.53e-05
Genus	All	Bray-Curtis	With or without citrate	1	31.29	2e-05	5.53e-05
Genus	All	Jaccard	All	7	53.32	2e-05	5.53e-05
Genus	All	Jaccard	Concentration of glucose	1	3.007	0.0845183	0.125378
Genus	All	Jaccard	With or without leucine	1	380	2e-05	5.53e-05
Genus	All	Jaccard	With or without citrate	1	32.11	2e-05	5.53e-05
Genus	Day2	Bray-Curtis	All	7	4.981	6e-05	0.000156276
Genus	Day2	Bray-Curtis	Concentration of glucose	1	0.7481	0.388392	0.460317
Genus	Day2	Bray-Curtis	With or without leucine	1	0.9021	0.348793	0.425519
Genus	Day2	Bray-Curtis	With or without citrate	1	3.581	0.0595188	0.0919463
Genus	Day2	Jaccard	All	7	6.098	2e-05	5.53e-05
Genus	Day2	Jaccard	Concentration of glucose	1	1.315	0.253415	0.322528
Genus	Day2	Jaccard	With or without leucine	1	0.4228	0.51373	0.578269
Genus	Day2	Jaccard	With or without citrate	1	3.88	0.049439	0.0791024
Genus	Day4	Bray-Curtis	All	7	4.045	0.000419992	0.00101159
Genus	Day4	Bray-Curtis	Concentration of glucose	1	0.8779	0.350633	0.425519
Genus	Day4	Bray-Curtis	With or without leucine	1	27.7	2e-05	5.53e-05
Genus	Day4	Bray-Curtis	With or without citrate	1	4.901	0.0265795	0.0441022
Genus	Day4	Jaccard	All	7	5.804	2e-05	5.53e-05
Genus	Day4	Jaccard	Concentration of glucose	1	0.2818	0.594928	0.643787
Genus	Day4	Jaccard	With or without leucine	1	46.63	2e-05	5.53e-05
Genus	Day4	Jaccard	With or without citrate	1	2.902	0.0904982	0.13308
Genus	Day6	Bray-Curtis	All	7	3.842	0.000619988	0.00144664
Genus	Day6	Bray-Curtis	Concentration of glucose	1	1.55	0.214256	0.279031
Genus	Day6	Bray-Curtis	With or without leucine	1	80.98	2e-05	5.53e-05
Genus	Day6	Bray-Curtis	With or without citrate	1	2.662	0.104598	0.146801
Genus	Day6	Jaccard	All	7	4.4	0.000139997	0.000352353
Genus	Day6	Jaccard	Concentration of glucose	1	1.835	0.175936	0.233194
Genus	Day6	Jaccard	With or without leucine	1	103.5	2e-05	5.53e-05
Genus	Day6	Jaccard	With or without citrate	1	2.29	0.131937	0.178738
Genus	Day8	Bray-Curtis	All	7	3.107	0.00369993	0.00739985
Genus	Day8	Bray-Curtis	Concentration of glucose	1	4.694	0.0306194	0.0500638
Genus	Day8	Bray-Curtis	With or without leucine	1	91.18	2e-05	5.53e-05
Genus	Day8	Bray-Curtis	With or without citrate	1	10.87	0.00105998	0.00235084
Genus	Day8	Jaccard	All	7	3.387	0.00171997	0.00377718
Genus	Day8	Jaccard	Concentration of glucose	1	6.806	0.00961981	0.0179567
Genus	Day8	Jaccard	With or without leucine	1	110.1	2e-05	5.53e-05
Genus	Day8	Jaccard	With or without citrate	1	10.49	0.00103998	0.00232955
Genus	Day10	Bray-Curtis	All	7	7.734	2e-05	5.53e-05
Genus	Day10	Bray-Curtis	Concentration of glucose	1	0.1046	0.747445	0.782372
Genus	Day10	Bray-Curtis	With or without leucine	1	67.04	2e-05	5.53e-05
Genus	Day10	Bray-Curtis	With or without citrate	1	2.707	0.098218	0.140133
Genus	Day10	Jaccard	All	7	9.575	2e-05	5.53e-05
Genus	Day10	Jaccard	Concentration of glucose	1	0.3249	0.570669	0.623534
Genus	Day10	Jaccard	With or without leucine	1	82.66	2e-05	5.53e-05
Genus	Day10	Jaccard	With or without citrate	1	3.417	0.0655787	0.100614
Genus	Day12	Bray-Curtis	All	7	10.68	2e-05	5.53e-05
Genus	Day12	Bray-Curtis	Concentration of glucose	1	0.4117	0.51991	0.582299
Genus	Day12	Bray-Curtis	With or without leucine	1	58.27	2e-05	5.53e-05
Genus	Day12	Bray-Curtis	With or without citrate	1	0.8123	0.371253	0.442343
Genus	Day12	Jaccard	All	7	12.14	2e-05	5.53e-05
Genus	Day12	Jaccard	Concentration of glucose	1	0.3451	0.559049	0.613858
Genus	Day12	Jaccard	With or without leucine	1	67.69	2e-05	5.53e-05
Genus	Day12	Jaccard	With or without citrate	1	1.011	0.309634	0.385322
ASV	All	Bray-Curtis	All	7	47.48	2e-05	5.53e-05
ASV	All	Bray-Curtis	Concentration of glucose	1	1.914	0.163277	0.217702
ASV	All	Bray-Curtis	With or without leucine	1	277	2e-05	5.53e-05
ASV	All	Bray-Curtis	With or without citrate	1	21.5	2e-05	5.53e-05
ASV	All	Jaccard	All	7	52.45	2e-05	5.53e-05
ASV	All	Jaccard	Concentration of glucose	1	3.797	0.0526589	0.0830676
ASV	All	Jaccard	With or without leucine	1	306.3	2e-05	5.53e-05
ASV	All	Jaccard	With or without citrate	1	19.69	2e-05	5.53e-05
ASV	Day2	Bray-Curtis	All	7	5.198	2e-05	5.53e-05
ASV	Day2	Bray-Curtis	Concentration of glucose	1	2.568	0.108758	0.151315
ASV	Day2	Bray-Curtis	With or without leucine	1	1.304	0.254975	0.32268
ASV	Day2	Bray-Curtis	With or without citrate	1	2.636	0.104858	0.146801
ASV	Day2	Jaccard	All	7	6.42	2e-05	5.53e-05
ASV	Day2	Jaccard	Concentration of glucose	1	3.948	0.0470591	0.0758362
ASV	Day2	Jaccard	With or without leucine	1	2.295	0.130297	0.178705
ASV	Day2	Jaccard	With or without citrate	1	2.865	0.0918182	0.133554
ASV	Day4	Bray-Curtis	All	7	4.158	0.000419992	0.00101159
ASV	Day4	Bray-Curtis	Concentration of glucose	1	0.3185	0.573429	0.623534
ASV	Day4	Bray-Curtis	With or without leucine	1	41.14	2e-05	5.53e-05
ASV	Day4	Bray-Curtis	With or without citrate	1	3.262	0.0715386	0.108275
ASV	Day4	Jaccard	All	7	6.003	6e-05	0.000156276
ASV	Day4	Jaccard	Concentration of glucose	1	0.004191	0.948501	0.95621
ASV	Day4	Jaccard	With or without leucine	1	54.77	2e-05	5.53e-05
ASV	Day4	Jaccard	With or without citrate	1	1.55	0.211436	0.276968
ASV	Day6	Bray-Curtis	All	7	4.231	0.000219996	0.000547545
ASV	Day6	Bray-Curtis	Concentration of glucose	1	0.01533	0.902622	0.914875
ASV	Day6	Bray-Curtis	With or without leucine	1	50.55	2e-05	5.53e-05
ASV	Day6	Bray-Curtis	With or without citrate	1	1.516	0.216516	0.280344
ASV	Day6	Jaccard	All	7	4.914	4e-05	0.00010795
ASV	Day6	Jaccard	Concentration of glucose	1	0.1964	0.659107	0.709807
ASV	Day6	Jaccard	With or without leucine	1	60.48	2e-05	5.53e-05
ASV	Day6	Jaccard	With or without citrate	1	1.35	0.244595	0.314881
ASV	Day8	Bray-Curtis	All	7	3.069	0.00429991	0.00852372
ASV	Day8	Bray-Curtis	Concentration of glucose	1	0.03487	0.852663	0.880168
ASV	Day8	Bray-Curtis	With or without leucine	1	43.66	2e-05	5.53e-05
ASV	Day8	Bray-Curtis	With or without citrate	1	9.589	0.00219996	0.00464896
ASV	Day8	Jaccard	All	7	3.686	0.00051999	0.00122608
ASV	Day8	Jaccard	Concentration of glucose	1	0.003672	0.951941	0.95621
ASV	Day8	Jaccard	With or without leucine	1	48.96	2e-05	5.53e-05
ASV	Day8	Jaccard	With or without citrate	1	9.782	0.00179996	0.00391448
ASV	Day10	Bray-Curtis	All	7	7.73	2e-05	5.53e-05
ASV	Day10	Bray-Curtis	Concentration of glucose	1	6.381	0.0120198	0.0215394
ASV	Day10	Bray-Curtis	With or without leucine	1	19.93	2e-05	5.53e-05
ASV	Day10	Bray-Curtis	With or without citrate	1	1.183	0.278354	0.350289
ASV	Day10	Jaccard	All	7	9.591	2e-05	5.53e-05
ASV	Day10	Jaccard	Concentration of glucose	1	8.03	0.0047999	0.00934938
ASV	Day10	Jaccard	With or without leucine	1	21.88	2e-05	5.53e-05
ASV	Day10	Jaccard	With or without citrate	1	1.798	0.179836	0.236961
ASV	Day12	Bray-Curtis	All	7	11.43	2e-05	5.53e-05
ASV	Day12	Bray-Curtis	Concentration of glucose	1	2.457	0.116778	0.16147
ASV	Day12	Bray-Curtis	With or without leucine	1	23.21	2e-05	5.53e-05
ASV	Day12	Bray-Curtis	With or without citrate	1	0.4908	0.48573	0.552302
ASV	Day12	Jaccard	All	7	12.81	2e-05	5.53e-05
ASV	Day12	Jaccard	Concentration of glucose	1	3.303	0.0684186	0.104257
ASV	Day12	Jaccard	With or without leucine	1	25.42	2e-05	5.53e-05
ASV	Day12	Jaccard	With or without citrate	1	0.8151	0.368333	0.441211
PICRUSTs2	All	Bray-Curtis	All	7	65.98	2e-05	5.53e-05
PICRUSTs2	All	Bray-Curtis	Concentration of glucose	1	2.807	0.0945981	0.135833
PICRUSTs2	All	Bray-Curtis	With or without leucine	1	103.1	2e-05	5.53e-05
PICRUSTs2	All	Bray-Curtis	With or without citrate	1	37.3	2e-05	5.53e-05
PICRUSTs2	All	Jaccard	All	7	75.07	2e-05	5.53e-05
PICRUSTs2	All	Jaccard	Concentration of glucose	1	2.269	0.130837	0.178705
PICRUSTs2	All	Jaccard	With or without leucine	1	101.7	2e-05	5.53e-05
PICRUSTs2	All	Jaccard	With or without citrate	1	42.19	2e-05	5.53e-05
PICRUSTs2	Day2	Bray-Curtis	All	7	7.667	2e-05	5.53e-05
PICRUSTs2	Day2	Bray-Curtis	Concentration of glucose	1	9.14	0.00273995	0.00568285
PICRUSTs2	Day2	Bray-Curtis	With or without leucine	1	50.46	2e-05	5.53e-05
PICRUSTs2	Day2	Bray-Curtis	With or without citrate	1	8.083	0.00465991	0.00915631
PICRUSTs2	Day2	Jaccard	All	7	7.942	2e-05	5.53e-05
PICRUSTs2	Day2	Jaccard	Concentration of glucose	1	8.914	0.00309994	0.00637052
PICRUSTs2	Day2	Jaccard	With or without leucine	1	52.78	2e-05	5.53e-05
PICRUSTs2	Day2	Jaccard	With or without citrate	1	7.715	0.00565989	0.010836
PICRUSTs2	Day4	Bray-Curtis	All	7	5.587	2e-05	5.53e-05
PICRUSTs2	Day4	Bray-Curtis	Concentration of glucose	1	0.1228	0.724926	0.767713
PICRUSTs2	Day4	Bray-Curtis	With or without leucine	1	3.067	0.0814984	0.121704
PICRUSTs2	Day4	Bray-Curtis	With or without citrate	1	39.9	2e-05	5.53e-05
PICRUSTs2	Day4	Jaccard	All	7	6.486	2e-05	5.53e-05
PICRUSTs2	Day4	Jaccard	Concentration of glucose	1	0.1449	0.706066	0.75674
PICRUSTs2	Day4	Jaccard	With or without leucine	1	2.858	0.0908982	0.13308
PICRUSTs2	Day4	Jaccard	With or without citrate	1	39.02	2e-05	5.53e-05
PICRUSTs2	Day6	Bray-Curtis	All	7	3.367	0.00197996	0.00426453
PICRUSTs2	Day6	Bray-Curtis	Concentration of glucose	1	5.85	0.0161997	0.0285727
PICRUSTs2	Day6	Bray-Curtis	With or without leucine	1	1.047	0.306534	0.383595
PICRUSTs2	Day6	Bray-Curtis	With or without citrate	1	0.5949	0.440571	0.514
PICRUSTs2	Day6	Jaccard	All	7	3.892	0.00049999	0.00119147
PICRUSTs2	Day6	Jaccard	Concentration of glucose	1	5.633	0.0187396	0.0325401
PICRUSTs2	Day6	Jaccard	With or without leucine	1	1.311	0.253195	0.322528
PICRUSTs2	Day6	Jaccard	With or without citrate	1	0.8709	0.351653	0.425519
PICRUSTs2	Day8	Bray-Curtis	All	7	2.653	0.0106398	0.0193765
PICRUSTs2	Day8	Bray-Curtis	Concentration of glucose	1	0.9054	0.344713	0.425519
PICRUSTs2	Day8	Bray-Curtis	With or without leucine	1	3.621	0.0566589	0.0887524
PICRUSTs2	Day8	Bray-Curtis	With or without citrate	1	0.8605	0.353333	0.425519
PICRUSTs2	Day8	Jaccard	All	7	3.096	0.00327993	0.00667914
PICRUSTs2	Day8	Jaccard	Concentration of glucose	1	0.8794	0.349813	0.425519
PICRUSTs2	Day8	Jaccard	With or without leucine	1	2.855	0.0936781	0.13538
PICRUSTs2	Day8	Jaccard	With or without citrate	1	0.5965	0.440331	0.514
PICRUSTs2	Day10	Bray-Curtis	All	7	6.275	2e-05	5.53e-05
PICRUSTs2	Day10	Bray-Curtis	Concentration of glucose	1	0.06146	0.805564	0.839285
PICRUSTs2	Day10	Bray-Curtis	With or without leucine	1	6.677	0.00969981	0.0179567
PICRUSTs2	Day10	Bray-Curtis	With or without citrate	1	0.3731	0.539249	0.595034
PICRUSTs2	Day10	Jaccard	All	7	7.254	2e-05	5.53e-05
PICRUSTs2	Day10	Jaccard	Concentration of glucose	1	0.02139	0.885082	0.901175
PICRUSTs2	Day10	Jaccard	With or without leucine	1	6.638	0.0104798	0.0192416
PICRUSTs2	Day10	Jaccard	With or without citrate	1	0.521	0.471731	0.544679
PICRUSTs2	Day12	Bray-Curtis	All	7	9.233	2e-05	5.53e-05
PICRUSTs2	Day12	Bray-Curtis	Concentration of glucose	1	5.808	0.0168597	0.0295044
PICRUSTs2	Day12	Bray-Curtis	With or without leucine	1	32.67	2e-05	5.53e-05
PICRUSTs2	Day12	Bray-Curtis	With or without citrate	1	0.4049	0.52263	0.582433
PICRUSTs2	Day12	Jaccard	All	7	10.05	2e-05	5.53e-05
PICRUSTs2	Day12	Jaccard	Concentration of glucose	1	5.179	0.0238795	0.0402181
PICRUSTs2	Day12	Jaccard	With or without leucine	1	33.53	2e-05	5.53e-05
PICRUSTs2	Day12	Jaccard	With or without citrate	1	0.5194	0.470591	0.544679
